# tRNA 2’-O-methylation modulates small RNA silencing and life span in *Drosophila*

**DOI:** 10.1101/699934

**Authors:** Margarita T. Angelova, Dilyana G. Dimitrova, Bruno Da Silva, Virginie Marchand, Catherine Goyenvalle, Cyrinne Achour, Caroline Jacquier, Valérie Bourguignon-Igel, Salman Shehzada, Tina Lence, Vincent Guerineau, Jean-Yves Roignant, Christophe Antoniewski, Laure Teysset, Damien Bregeon, Matthias R. Schaefer, Yuri Motorin, Clément Carré

## Abstract

2’-O-methylation (Nm) represents one of the most common RNA modifications. Nm affects RNA structure and function with crucial roles in various RNA-mediated processes ranging from RNA silencing, translation, self *versus* non-self recognition to viral defense mechanisms. Here, we identify two novel Nm methyltransferases (Nm-MTases) in *Drosophila melanogaster* (CG7009 and CG5220) as functional orthologs of yeast TRM7 and human FTSJ1, respectively. Genetic knockout studies together with MALDI-TOF mass spectrometry and RiboMethSeq mapping revealed that CG7009 is responsible for methylating the wobble position in tRNA^Phe^, tRNA^Trp^ and tRNA^Leu^, while subsequently, CG5220 methylates position C32 in the same tRNAs and targets also additional tRNAs. *CG7009* or *CG5220* mutant animals were viable and fertile but exhibited various phenotypes such as life span reduction, small RNA pathways dysfunction and increased sensitivity to RNA virus infections. Our results provide the first detailed characterization of two TRM7 family members in *Drosophila* and uncover a molecular link between enzymes catalysing Nm at specific tRNAs and small RNA-induced gene silencing pathways.
