## Supplementary material for "tRNA 2’-O-methylation modulates small RNA silencing and life span in *Drosophila*": RNAseq analysis

### Sheet: up
gene_id	gene_name	chr	start	end	strand	mean of normalized counts for all samples	log2 fold change (MLE): group CG7009 vs Ctr	BH adjusted p-values	Ctr_rep1.robustRPKM	Ctr_rep2.robustRPKM	CG7009_rep1.robustRPKM	CG7009_rep2.robustRPKM	CG7009_rep3.robustRPKM	genename
FBgn0024352	Hop	2L	295122	297449	+	5884.71	0.432811	2.38643e-36	170.874	172.006	232.653	229.228	232.395	Hop
FBgn0000370	crc	2L	21310866	21319527	+	9720.47	0.263384	6.01712e-15	175.703	185.8	215.684	219.391	215.925	crc
FBgn0001233	Hsp83	3L	3192969	3197059	+	77636	0.219575	1.31125e-13	1646.19	1758.56	1965.28	1967.47	2014.13	Hsp83
FBgn0026562	BM-40-SPARC	3R	26869238	26871995	-	44339.8	0.185424	3.13878e-10	2453.17	2411.83	2804.76	2821.34	2672.25	BM-40-SPARC
FBgn0010551	Phb2	2R	18819467	18822250	+	3471.67	0.25493	3.71239e-08	115.913	118.935	138.592	141.353	140.478	Phb2
FBgn0046763	CG17278	3R	21021044	21024163	-	3177.27	0.254661	4.07877e-05	98.6299	111.272	124.417	129.347	122.084	CG17278
FBgn0030482	CG1673	X	13396899	13401224	+	1536.42	0.290634	5.88095e-05	37.1358	39.8314	48.1028	46.5882	46.5909	CG1673
FBgn0010409	RpL18A	2R	17546406	17547462	-	29827.7	0.119987	8.42954e-05	3120.52	3247	3482.26	3470.98	3427.2	RpL18A
FBgn0030362	regucalcin	X	12012377	12017375	+	3287.34	0.21956	0.000183269	120.9	128.89	144.001	152.091	140.353	regucalcin
FBgn0037328	RpL35A	3R	5465630	5467101	-	16102.4	0.123417	0.000268151	1729.55	1780.23	1945.05	1904.52	1885.83	RpL35A
FBgn0046214	vig2	3R	25123373	25125619	+	9227.43	0.131921	0.000303788	354.748	347.205	386.103	385.527	382.03	vig2
FBgn0002593	RpLP1	2L	419952	420864	+	35110.6	0.112046	0.000314088	3110.29	3108.41	3441.34	3353.2	3286.97	RpLP1
FBgn0011828	Pxn	3L	2601455	2630064	-	5026.95	0.158916	0.000662335	57.0209	55.522	61.8754	62.235	64.3276	Pxn
FBgn0086443	Aats-asn	2L	19129469	19131954	-	3225.69	0.177521	0.00137673	87.4802	92.0765	102.123	102.43	100.146	Aats-asn
FBgn0030796	CG4829	X	16811699	16826494	+	5059.85	0.156019	0.0016032	98.9792	96.3868	106.072	112.788	107.634	CG4829
FBgn0039537	CG5590	3R	27677522	27679013	+	1212.53	0.263665	0.00180183	53.4203	50.0697	62.205	60.681	63.3841	CG5590
FBgn0013272	Gp150	2R	22317662	22329416	+	19653.7	0.116018	0.00248037	263.264	279.591	297.744	295.891	288.951	Gp150
FBgn0001114	Glt	2L	8672698	8676804	+	16394.7	0.103068	0.00261363	334.091	329.635	352.877	363.082	353.337	Glt
FBgn0035147	Gale	3L	648555	651311	+	16571.7	0.0978814	0.00289816	647.912	642.881	688.518	698.455	685.121	Gale
FBgn0043364	cbt	2L	476446	479688	-	2465.55	0.184906	0.00347486	48.5096	51.6742	56.2071	57.4717	57.2078	cbt
FBgn0010747	Srp54k	3L	5152678	5154777	+	3375.59	0.151304	0.00494585	112.072	111.982	123.613	125.073	124.556	Srp54k
FBgn0031678	CG31918	2L	5055982	5058248	-	1433.83	0.218995	0.00494585	40.6884	41.429	47.8359	48.3225	47.2326	CG31918
FBgn0039562	Gp93	3R	27948711	27952151	+	17168.3	0.096266	0.00494585	406.871	420.671	443.144	439.632	444.303	Gp93
FBgn0261596	RpS24	2R	22640526	22641419	-	20873.3	0.100443	0.00494585	2180.51	2236.41	2402.1	2395.96	2305.59	RpS24
FBgn0037351	RpL13A	3R	5624474	5625947	+	24692.5	0.115076	0.0053942	1851.08	1863.67	2094.15	2016.11	1924.73	RpL13A
FBgn0026721	fat-spondin	2R	17054002	17059299	+	2278.2	0.205486	0.0054779	61.4214	58.8197	66.6998	74.4358	66.8179	fat-spondin
FBgn0031988	CG8668	2L	8127001	8133989	+	1820.65	0.20073	0.00604375	38.3239	35.8178	42.1301	43.6242	42.0152	CG8668
FBgn0037391	CG2017	3R	5858083	5862405	-	1604.88	0.225047	0.00638144	36.1515	39.1243	42.7672	46.683	42.5973	CG2017
FBgn0261451	trol	X	2470460	2545410	-	4771.45	0.131584	0.00886207	15.5174	15.4477	16.4857	17.1222	17.2726	trol
FBgn0039757	RpS7	3R	30206447	30209020	-	31985.8	0.085102	0.0133938	1897.75	1966.28	2080.02	2047.08	2021.53	RpS7
FBgn0013325	RpL11	2R	19442342	19443825	+	34993.3	0.0804518	0.0158977	2346.5	2397.39	2547.48	2511.82	2464.98	RpL11
FBgn0263316	Mrp4	3R	11569250	11575937	+	2223.02	0.196422	0.0182112	28.6607	32.9988	35.7276	36.5531	33.7721	Mrp4
FBgn0035753	RpL18	3L	7240203	7241351	-	15109.6	0.196441	0.0187184	1259.69	1254.87	1518.41	1444.91	1358.75	RpL18
FBgn0023549	Mct1	X	2189188	2205373	+	2809.09	0.148789	0.0204788	57.9146	59.713	64.4623	67.2521	63.9427	Mct1
FBgn0034968	RpL12	2R	24060378	24061860	+	35275.1	0.0740475	0.0260617	2094.51	2131.36	2259.09	2220.34	2193.47	RpL12
FBgn0003517	sta	X	1481797	1483413	-	44488.1	0.0787629	0.0283115	2285.48	2302.04	2487.88	2415.14	2364.52	sta
FBgn0029093	cathD	2R	7822111	7823569	-	12397.3	0.0828898	0.0289422	608.521	614.576	650.828	649.823	642.587	cathD
FBgn0032775	CG17544	2L	19390370	19398493	-	3748.63	0.127192	0.0292473	98.9188	93.5252	104.478	104.899	105.798	CG17544
FBgn0027087	Aats-his	X	18515428	18520445	+	2271.98	0.151383	0.0332542	52.9596	53.2015	59.4436	60.3098	57.1273	Aats-his
FBgn0039109	CG10365	3R	23723331	23731499	+	1284.07	0.215793	0.0367628	39.1752	44.8946	49.4764	51.0674	46.0316	CG10365
FBgn0027579	mino	3R	27925191	27933077	+	2755.16	0.146485	0.0406266	45.2558	48.7245	51.7965	53.8416	50.4686	mino
FBgn0020910	RpL3	3R	11221894	11225173	+	50540.1	0.0631345	0.0436686	1563.32	1583.01	1655.82	1646.2	1628.71	RpL3
FBgn0033912	RpS23	2R	14215096	14216627	-	38793.1	0.0686793	0.044306	3070.12	3144	3299.27	3260.98	3215.83	RpS23
FBgn0029176	Ef1gamma	3R	29220172	29222109	+	72574	0.0651008	0.046856	2929.88	3011.89	3139.78	3111.53	3073	Ef1gamma
FBgn0259139	glo	3R	11815206	11819339	-	3402.01	0.119473	0.046856	102.391	101.904	109.743	112.153	110.998	glo

### Sheet: down
gene_id	gene_name	chr	start	end	strand	mean of normalized counts for all samples	log2 fold change (MLE): group CG7009 vs Ctr	BH adjusted p-values	Ctr_rep1.robustRPKM	Ctr_rep2.robustRPKM	CG7009_rep1.robustRPKM	CG7009_rep2.robustRPKM	CG7009_rep3.robustRPKM	genename
FBgn0087035	AGO2	3L	15554113	15561042	+	8326.64	-0.696391	7.73359e-118	184.932	187.091	116.508	114.569	113.316	AGO2
FBgn0262952	mt:ND4	dmel_mitochondrion_genome	8206	9544	-	2670.52	-1.00393	5.41975e-72	215.191	191.707	98.025	99.2253	106.952	mt:ND4
FBgn0013672	mt:ATPase6	dmel_mitochondrion_genome	4062	4736	+	4287.85	-0.620562	9.33022e-51	591.167	555.426	371.323	365.29	381.704	mt:ATPase6
FBgn0013684	mt:ND5	dmel_mitochondrion_genome	6402	8124	-	3427.16	-0.657405	1.68098e-46	187.459	176.095	117.093	110.587	117.959	mt:ND5
FBgn0013676	mt:CoIII	dmel_mitochondrion_genome	4736	5524	+	27662.3	-0.756331	9.79028e-41	3395.92	3225.19	1890.99	1930.89	2057.51	mt:CoIII
FBgn0013675	mt:CoII	dmel_mitochondrion_genome	3083	3767	+	15213.7	-0.376808	2.70965e-32	1853.4	1821.04	1405	1369.45	1469.94	mt:CoII
FBgn0013674	mt:CoI	dmel_mitochondrion_genome	1474	3009	+	52415.2	-0.8166	1.4799e-30	3375.14	3195.71	1805.06	1802.05	1989.01	mt:CoI
FBgn0013678	mt:Cyt-b	dmel_mitochondrion_genome	10498	11634	+	12705.2	-0.913885	1.305e-27	1150.14	1068.08	565.951	566.791	633.187	mt:Cyt-b
FBgn0013679	mt:ND1	dmel_mitochondrion_genome	11720	12658	-	3722.74	-0.831928	4.83506e-27	403.581	363.604	209.484	209.414	227.473	mt:ND1
FBgn0013686	mt:lrRNA	dmel_mitochondrion_genome	12734	14058	-	199436	-0.516143	5.13808e-24	13231.5	12962	8846.34	9013.7	9613.11	mt:lrRNA
FBgn0265297	pAbp	2R	18140078	18147191	+	29765.6	-0.240908	1.95962e-21	545.171	541.683	458.573	451.781	469.165	pAbp
FBgn0013733	shot	2R	13864237	13942110	-	10028.7	-0.238382	2.42873e-12	26.3975	25.3636	21.6482	21.6631	22.4946	shot
FBgn0262734	Rbp2	X	16448665	16454972	+	9838.51	-0.221226	2.80019e-10	175.469	170.832	148.385	144.419	152.742	Rbp2
FBgn0262656	dm	X	3373159	3391697	+	3935.29	-0.255493	9.52934e-09	34.2786	33.5353	27.9374	28.1093	29.1504	dm
FBgn0023526	CG2865	X	2278031	2293411	-	4018.79	-0.249422	1.38844e-08	55.6968	57.9431	47.3251	48.4059	47.6946	CG2865
FBgn0000611	exd	X	15992468	15996509	+	1722.96	-0.335966	1.4986e-07	43.9815	41.0519	33.1432	33.5453	34.3216	exd
FBgn0263396	sqd	3R	13634862	13646304	-	22302.4	-0.136818	2.25832e-06	216.061	218.196	195.851	195.509	201.089	sqd
FBgn0001186	Hex-A	X	9585675	9589813	+	6008.38	-0.18297	1.01318e-05	108.76	114.18	98.1232	98.7445	97.7726	Hex-A
FBgn0261793	Trf2	X	8409272	8433011	+	5210.41	-0.195098	1.80677e-05	37.9282	39.8916	33.1385	34.7035	34.144	Trf2
FBgn0004838	Hrb27C	2L	6920704	6932057	+	12557.3	-0.134982	3.059e-05	109.44	108.249	99.5781	98.0907	99.6834	Hrb27C
FBgn0029504	CHES-1-like	X	7682338	7709385	-	1563.43	-0.284876	4.50137e-05	15.3507	14.6722	12.2866	12.0845	12.5813	CHES-1-like
FBgn0262739	AGO1	2R	13943387	13958089	-	4854.92	-0.17569	5.39575e-05	45.455	44.3735	39.7214	39.8219	39.7369	AGO1
FBgn0030520	Pdcd4	X	13745577	13755406	-	11420.2	-0.164204	5.88095e-05	243.701	263.714	224.149	228.372	226.844	Pdcd4
FBgn0263289	scrib	3R	26536350	26604051	+	4846.69	-0.175119	7.61331e-05	21.7588	21.3962	19.2816	19.2898	18.7602	scrib
FBgn0015286	Rala	X	3704610	3719635	-	3417.38	-0.204359	8.42954e-05	97.6598	94.7776	83.7994	81.076	85.5997	Rala
FBgn0010434	cora	2R	19229063	19243751	+	13876.1	-0.125143	0.000143186	173.524	171.157	158.016	155.945	160.07	cora
FBgn0082598	akirin	3L	7369843	7373711	+	3876.85	-0.177146	0.000241235	113.374	112.273	100.051	98.6324	100.652	akirin
FBgn0262735	Imp	X	10787869	10824277	-	5742.1	-0.156794	0.000267905	32.0711	31.878	28.561	28.1862	29.2906	Imp
FBgn0013984	InR	3R	21570248	21619321	-	2709.53	-0.207347	0.00028589	18.2648	18.6993	15.8921	15.6772	16.4558	InR
FBgn0038294	Mf	3R	15170625	15181510	-	3362.15	-0.195332	0.000308893	48.996	48.9954	41.9327	41.8845	44.5433	Mf
FBgn0035142	hipk	3L	543060	581099	+	34758.6	-0.0986887	0.000311155	222.174	222.67	209.739	206.936	206.479	hipk
FBgn0259984	kuz	2L	13550139	13639411	+	4002.61	-0.175777	0.000392706	43.5578	42.7928	37.3637	38.0728	39.215	kuz
FBgn0038504	Sur-8	3R	17395199	17402515	-	4852.82	-0.16802	0.000623584	80.5432	77.7722	69.9711	68.537	72.8101	Sur-8
FBgn0261617	nej	X	9665442	9687066	-	5021.91	-0.175381	0.000623584	24.9386	23.3398	21.1025	20.9024	22.1033	nej
FBgn0029152	Mkrn1	3L	21529959	21533713	-	1946.12	-0.223589	0.000662335	53.6165	51.7093	44.6985	44.651	45.9218	Mkrn1
FBgn0014388	sty	3L	3401153	3424935	-	16517.3	-0.116039	0.000695789	231.049	223.23	209.351	206.922	212.416	sty
FBgn0261444	CG3638	X	1215289	1236684	-	13870.3	-0.132454	0.000696531	118.51	112.082	105.207	103.055	107.235	CG3638
FBgn0030674	CG8184	X	15712628	15731935	+	5215.53	-0.162055	0.000701081	24.349	22.9516	20.834	21.0194	21.5416	CG8184
FBgn0265523	Smr	X	12684203	12742618	-	2759.66	-0.208253	0.000701081	14.2895	13.1968	11.9239	11.5676	12.1807	Smr
FBgn0086758	chinmo	2L	1651258	1704682	+	2557.07	-0.199846	0.000807824	16.0991	15.2397	13.4942	13.7761	13.6459	chinmo
FBgn0022382	Pka-R2	2R	9993890	10026042	-	1268.31	-0.266795	0.000868028	21.2895	20.1767	17.2428	16.8453	17.5895	Pka-R2
FBgn0264785	Hph	3R	5257037	5269507	+	5250.78	-0.185047	0.000893849	89.9328	97.9176	83.239	85.7675	78.9308	Hph
FBgn0263039	CR43334	3L	628435	643900	+	10227.1	-0.14668	0.000905254	47.954	52.151	45.5351	44.6787	45.4532	CR43334
FBgn0015806	S6k	3L	5797549	5810931	-	4779.69	-0.149615	0.000970538	74.659	73.655	66.6418	67.349	66.5548	S6k
FBgn0263594	lost	3R	4403076	4407182	+	14137.8	-0.11046	0.0010066	393.636	390.331	357.645	364.566	367.023	lost
FBgn0052699	CG32699	X	9571537	9579987	-	9269.22	-0.12504	0.00125834	201.969	209.854	189.042	190.372	187.124	CG32699
FBgn0004638	drk	2R	13495222	13502841	-	5734.01	-0.142474	0.00159636	145.964	148.224	132.431	130.671	136.682	drk
FBgn0036921	RhoGDI	3L	19928743	19932930	+	9288.58	-0.12399	0.00159636	445.88	459.006	419.463	407.009	419.166	RhoGDI
FBgn0259228	C3G	X	6780790	6803593	-	3040.82	-0.170236	0.0021303	26.0341	26.598	23.5351	23.0846	23.5473	C3G
FBgn0000384	cta	2L	22981816	22992951	+	1575.77	-0.227309	0.00228463	43.4972	45.5916	37.1261	38.4656	38.5888	cta
FBgn0041094	scyl	3L	11252307	11256172	+	1215.46	-0.250026	0.00231116	30.8404	30.5096	25.4776	25.5591	26.3349	scyl
FBgn0016694	Pdp1	3L	7811458	7867369	-	1354.34	-0.243361	0.0027169	8.52158	9.02248	7.17199	7.64211	7.42479	Pdp1
FBgn0004395	unk	3R	23149653	23157862	-	2115.06	-0.204097	0.0027719	26.5822	25.1949	22.2918	21.8236	23.2788	unk
FBgn0261618	larp	3R	28318162	28336440	-	21107.4	-0.100344	0.00289816	170.42	173.284	160.218	163.424	157.304	larp
FBgn0266557	kis	2L	210735	250823	-	10208.6	-0.126153	0.00306503	40.289	39.4362	35.2568	36.6181	37.6894	kis
FBgn0005630	lola	2R	10481894	10543291	-	11913.3	-0.116375	0.00315073	35.7362	34.9544	33.601	32.1191	32.0935	lola
FBgn0026401	Nipped-B	2R	4691672	4729017	-	6729.91	-0.128541	0.00315073	75.796	74.9333	68.2051	70.7673	67.8491	Nipped-B
FBgn0036518	RhoGAP71E	3L	15588860	15609125	+	3873.32	-0.157687	0.00315073	45.7038	45.5053	41.6173	39.3693	41.6501	RhoGAP71E
FBgn0039959	CG17514	3L	27967244	28012599	-	2965.48	-0.170765	0.00315073	26.4747	27.4659	23.6796	23.6402	24.5674	CG17514
FBgn0052423	shep	3L	5155821	5277944	-	8773.04	-0.115169	0.00315073	57.5382	56.4987	52.5536	52.0244	53.3371	shep
FBgn0266053	Patr-1	3R	17043564	17048421	+	1903.65	-0.205753	0.00338545	34.3099	34.5427	28.7408	29.7843	31.021	Patr-1
FBgn0030740	CG9917	X	16321431	16323231	-	2863.76	-0.167656	0.00347486	120.789	121.964	109.97	106.077	108.144	CG9917
FBgn0052702	Cubn	X	9558665	9571308	-	3361.57	-0.186567	0.00347486	21.7461	23.8023	20.4883	20.5125	19.0595	Cubn
FBgn0023215	Mnt	X	3671801	3701672	+	2300.62	-0.185366	0.00380574	39.9023	37.7448	34.3622	33.886	34.1477	Mnt
FBgn0025726	unc-13	4	867824	912331	-	4408	-0.142878	0.00382904	14.4713	15.0131	13.2267	13.508	13.3294	unc-13
FBgn0000711	flw	X	10385960	10409817	+	3799.35	-0.146383	0.00423314	67.5425	66.9677	60.0788	61.3885	60.8237	flw
FBgn0010051	Itp-r83A	3R	5517117	5539411	+	2778.39	-0.166044	0.00446669	20.7971	20.2375	18.2218	18.4992	18.133	Itp-r83A
FBgn0004198	ct	X	7609148	7678859	+	1209.5	-0.25422	0.00477169	8.51031	7.71472	6.77032	6.53013	7.09187	ct
FBgn0053196	dp	2L	4477462	4614300	-	4243.18	-0.150625	0.00485087	4.55127	4.40879	3.93811	3.97957	4.18729	dp
FBgn0038826	Syp	3R	20756729	20810726	+	2899.12	-0.15978	0.00494585	19.6394	19.6677	17.3909	17.6906	17.6978	Syp
FBgn0011666	msi	3R	25516118	25608423	+	2538.43	-0.17933	0.00499383	17.5344	16.3278	14.6701	15.0093	15.1598	msi
FBgn0020309	crol	2L	11794327	11809438	-	6254.4	-0.119933	0.0051227	63.7273	62.5197	58.2035	57.9934	58.0524	crol
FBgn0052676	CG32676	X	10711163	10744943	-	2088.67	-0.191823	0.00512298	21.8671	21.6421	18.5176	19.9251	18.6977	CG32676
FBgn0261859	CG42788	3R	15095957	15131926	-	3718.25	-0.148948	0.00539855	42.9844	41.2982	38.742	37.5654	37.694	CG42788
FBgn0264491	how	3R	22042191	22079321	+	1775.67	-0.20731	0.00583594	27.0135	27.1314	23.2083	22.3853	24.7419	how
FBgn0263391	hts	2R	19397032	19424903	-	9304.91	-0.10809	0.00632648	61.5162	60.5315	57.3778	55.5187	56.9464	hts
FBgn0260794	ctrip	3R	4786284	4812096	-	4638.93	-0.129954	0.00686435	29.4452	29.3351	27.2126	26.6011	26.7601	ctrip
FBgn0052479	CG32479	3L	871899	895313	+	3659.63	-0.142205	0.00820836	32.7583	32.8054	29.172	29.5856	30.3523	CG32479
FBgn0030286	CG1657	X	11325385	11334071	+	1875.44	-0.184607	0.00856654	24.7823	24.6602	21.2705	22.1373	21.8467	CG1657
FBgn0004636	R	3L	1859115	1862239	-	12255.7	-0.102896	0.00959784	304.361	300.977	278.287	277.004	290.144	R
FBgn0001168	h	3L	8675759	8679253	+	1978.06	-0.195614	0.00995668	61.908	68.8166	56.5166	58.5289	56.2724	h
FBgn0016977	spen	2L	159032	203397	+	8333.22	-0.103921	0.0127405	26.9258	26.9147	24.8131	24.8062	25.5256	spen
FBgn0261811	pico	X	19830215	19852059	-	3428.62	-0.142742	0.0138381	32.2409	30.6268	28.7446	28.5742	28.0805	pico
FBgn0000253	Cam	2R	12259398	12278809	+	13038.4	-0.0927246	0.0145356	166.797	165.573	155.138	153.491	158.864	Cam
FBgn0266019	rudhira	X	11816898	11837460	+	1928.87	-0.1755	0.0149839	12.4257	12.0712	10.913	10.5766	11.0392	rudhira
FBgn0263773	fok	2L	20079270	20085070	-	2692.98	-0.308599	0.0164513	86.9419	102.083	75.2408	79.3295	74.4158	fok
FBgn0004509	Fur1	3R	25347431	25473058	-	2926.26	-0.146589	0.016669	24.4782	24.0564	22.0869	22.3127	21.3677	Fur1
FBgn0265487	mbl	2R	17216549	17379376	+	1116.9	-0.223894	0.0174615	6.02209	5.53043	4.99059	4.90498	4.93494	mbl
FBgn0033224	Nop17l	2R	7800785	7806385	-	3065.47	-0.14722	0.0182112	57.2756	59.0327	50.694	52.9737	53.8853	Nop17l
FBgn0004656	fs(1)h	X	8037808	8061436	-	5257.69	-0.114069	0.0184895	25.022	25.07	23.1383	22.8507	23.4349	fs(1)h
FBgn0026206	mei-P26	X	9163255	9189309	+	1517.86	-0.199771	0.0184895	5.11167	4.99353	4.40556	4.16641	4.62176	mei-P26
FBgn0033636	tou	2R	11577485	11616045	-	10043.7	-0.103302	0.0184914	58.7394	56.5059	52.5035	53.4731	54.9214	tou
FBgn0011837	Tis11	X	12659415	12682554	+	6078.74	-0.111206	0.0187184	91.4194	89.734	83.7902	82.3242	85.424	Tis11
FBgn0267253	CG32700	X	9502826	9550838	-	1268.58	-0.209221	0.0189094	24.013	22.7826	19.725	19.9467	21.0205	CG32700
FBgn0015324	Vha26	3R	5591763	5595356	+	6983.08	-0.102331	0.0195558	177.619	177.338	163.841	165.154	166.968	Vha26
FBgn0052529	Hers	X	19866146	19908108	+	2550.67	-0.168247	0.0203647	14.8892	14.8252	13.7498	13.5741	12.3469	Hers
FBgn0022893	Df31	2L	21626309	21629932	-	43551.4	-0.0791115	0.0204788	1571.71	1508.88	1467.2	1440.73	1466.16	Df31
FBgn0029687	Vap-33A	X	3948975	3955442	+	8205.7	-0.0976071	0.0222627	158.162	154.429	144.645	146.941	146.584	Vap-33A
FBgn0264078	Flo2	X	14839376	14933946	+	2684.14	-0.148226	0.0223793	41.3831	39.1028	36.1579	36.5728	36.1795	Flo2
FBgn0053554	Nipped-A	2R	5177965	5251022	-	7083.67	-0.105396	0.0229697	45.4251	46.1807	42.9594	41.499	43.272	Nipped-A
FBgn0259745	wech	2R	7478853	7489823	-	3342.77	-0.132595	0.023252	31.0243	31.9488	29.0179	28.3244	28.834	wech
FBgn0004387	Klp98A	3R	27547775	27559145	-	2355.75	-0.157411	0.0247817	31.5652	33.1993	29.5951	28.1123	29.4149	Klp98A
FBgn0263352	Unr	3L	8432322	8442381	-	3941.97	-0.34265	0.0252984	32.5875	39.2049	27.077	28.5504	29.3033	Unr
FBgn0028550	Atf3	X	1242740	1275284	-	1553.31	-0.186204	0.025826	16.5085	17.4921	14.486	14.9199	15.4301	Atf3
FBgn0014141	cher	3R	17091533	17125389	-	9548.3	-0.117452	0.0260617	78.325	73.2401	70.936	66.8321	71.7624	cher
FBgn0262740	Evi5	X	11430523	11454386	-	1438.56	-0.190535	0.0265687	18.2572	16.9329	15.3207	15.6828	15.234	Evi5
FBgn0250789	alpha-Spec	3L	1778485	1795328	-	27954.2	-0.0733905	0.0277414	247.56	244.723	235.132	236.123	230.54	alpha-Spec
FBgn0263102	psq	2R	10557888	10617280	+	5203.08	-0.110348	0.0277414	50.9499	51.1768	47.6098	46.3829	47.9138	psq
FBgn0002645	Map205	3R	32055279	32068441	-	11787.6	-0.0870838	0.0286216	144.517	143.677	134.547	134.142	138.257	Map205
FBgn0014163	fax	3L	16402796	16411828	-	36103	-0.0738755	0.0286216	625.718	648.048	607.993	600.847	606.522	fax
FBgn0029979	CG10777	X	7922158	7931382	-	1469.34	-0.18793	0.0289422	13.9711	13.0671	11.4773	12.1268	11.9865	CG10777
FBgn0039026	CG7029	3R	22750901	22794030	+	4518.52	-0.112862	0.0292473	39.562	39.3836	36.1431	36.705	36.6566	CG7029
FBgn0036534	DCP2	3L	15818734	15826423	-	4297.92	-0.118822	0.0354465	53.2435	54.522	48.3441	49.5849	50.9471	DCP2
FBgn0031150	bves	X	21053963	21082391	+	1386.33	-0.180595	0.0360428	18.5863	18.1324	16.0428	16.443	16.106	bves
FBgn0259176	bun	2L	12455540	12546611	-	6292.11	-0.101398	0.0360428	37.0593	37.244	34.9168	33.87	35.1012	bun
FBgn0001316	klar	3L	434083	540614	-	4049.49	-0.120209	0.0361144	26.5024	25.277	24.151	23.7991	23.4957	klar
FBgn0032456	MRP	2L	12719045	12744807	+	6546.29	-0.0969419	0.0367628	66.4268	66.0428	61.5392	61.6452	62.5971	MRP
FBgn0015320	Ubc2	2L	10765010	10768006	-	1955.57	-0.16114	0.0381239	68.7297	63.5313	59.5462	58.9976	58.8092	Ubc2
FBgn0027492	wdb	3R	27561675	27582241	-	6071.91	-0.100603	0.0382697	59.654	58.2439	54.4098	54.8242	55.6788	wdb
FBgn0037207	Mes2	3L	22945657	22952248	+	5544.69	-0.112626	0.0382697	172.017	160.337	153.107	153.297	154.557	Mes2
FBgn0016754	sba	3R	23894174	23922973	-	1138.85	-0.204265	0.0438295	13.0283	14.4075	11.7869	12.3343	11.6223	sba
FBgn0024734	PRL-1	2L	16245835	16257606	-	4914.26	-0.107202	0.0438295	98.5134	94.7332	89.3084	90.1957	89.5605	PRL-1
FBgn0263395	hppy	2R	19178738	19227193	+	2198.8	-0.147451	0.0438295	33.244	31.5145	29.625	29.1117	28.9397	hppy
FBgn0261260	mgl	X	9358496	9500129	-	1324.47	-0.189062	0.044306	5.8946	5.64489	4.78479	5.2565	5.13845	mgl
FBgn0260970	CG42593	X	7935896	7953883	+	1994.07	-0.148278	0.0459952	16.1903	16.0477	14.3933	14.6757	14.5629	CG42593
FBgn0003862	trx	3R	14263358	14286903	-	1855.44	-0.155044	0.0474557	10.0057	10.0528	8.82486	8.91391	9.28148	trx
FBgn0010113	hdc	3R	30277932	30372382	+	3869.22	-0.126665	0.0476597	20.105	18.4835	17.7719	17.3409	17.8844	hdc
FBgn0000017	Abl	3L	16615866	16647882	-	6534.93	-0.0976632	0.0477861	37.5209	38.1537	36.0948	34.5969	35.3957	Abl
